# The malaria parasite sheddase SUB2 governs host red blood cell membrane sealing at invasion

**DOI:** 10.1101/2020.07.15.205732

**Authors:** Christine R Collins, Fiona Hackett, Steven A Howell, Ambrosius P Snijders, Matthew RG Russell, Lucy M Collinson, Michael J Blackman

## Abstract

Red blood cell (RBC) invasion by malaria merozoites involves formation of a parasitophorous vacuole into which the parasite moves. The vacuole membrane seals and pinches off behind the parasite through an unknown mechanism, enclosing the parasite within the RBC. During invasion, several parasite surface proteins are shed by a membrane-bound protease called SUB2. Here we show that genetic depletion of SUB2 abolishes shedding of a range of parasite proteins, identifying previously unrecognized SUB2 substrates. Interaction of SUB2-null merozoites with RBCs leads to either abortive invasion with rapid RBC lysis, or successful entry but developmental arrest. Selective failure to shed the most abundant SUB2 substrate, MSP1, reduces intracellular replication, whilst conditional ablation of the substrate AMA1 produces host RBC lysis. We conclude that SUB2 activity is critical for host RBC membrane sealing following parasite internalisation and for correct functioning of merozoite surface proteins.

**Key highlights:**

- Many malaria parasite surface proteins are shed by SUB2 during RBC invasion
- SUB2-null merozoites either induce rapid host RBC lysis, or invade then die
- Merozoite surface protein shedding is crucial for host RBC membrane sealing
