## Supplementary Table 2 for "The malaria parasite sheddase SUB2 governs host red blood cell membrane sealing at invasion"

### Sheet: Sheet1
Supplementary Table 2
REAGENT or RESOURCE	Citation or Source	IDENTIFIER
Antibodies
Polyclonal rabbit anti-AMA1	60	N/A
Polyclonal rabbit anti-SERA5	67	N/A
High affinity rat anti-HA monoclonal antibody (3F10)	Roche	Cat# 11867423001, RRID:AB_390918
Rabbit anti-EBA175 polyclonal antibody	68	N/A
Mouse anti-RON4 (24C6) monoclonal antibody	69	N/A
Mouse anti-MSP183 monoclonal antibody (89.1)	70	N/A
Mouse anti-3D7-type MSP142 monoclonal antibody (X509)	13	N/A
Mouse anti-MSP119 monoclonal antibody (2F10)	71	N/A
Mouse anti-Wellcome-type MSP142 monoclonal antibody (111.4)	72	N/A
Mouse anti-MSP119 monoclonal antibody (1E1)	71	N/A
Rabbit anti-PTRAMP polyclonal antibody (a kind gift of Judith Green and Anthony Holder).	18	N/A
AlexaFluor 594 conjugated goat anti-Rabbit	ThermoFisher	Cat#A32740, RRID:AB_2762824
AlexaFluor 488 conjugated goat anti-Rabbit	ThermoFisher	Cat#A-11008, RRID:AB_143165
AlexaFluor 594 conjugated goat anti-mouse	ThermoFisher	Cat#A-11032, RRID:AB_2534091
AlexaFluor 488 conjugated goat anti-mouse	ThermoFisher	Cat#A-11029, RRID:AB_138404
AlexaFluor 594 conjugated goat anti-human	ThermoFisher	Cat#A-11014, RRID:AB_2534081
AlexaFluor 488 conjugated goat anti-human	ThermoFisher	Cat#A-11013 RRID:AB_2534080
Biotinylated goat anti-rat	Sigma-Aldrich	Cat#AP183B, RRID:AB_92595
Biological Samples
Human red blood cells	UK NHSBT	N/A
Chemicals, Peptides, and Recombinant Proteins
AlexaFluor 488 Phalloidin	ThermoFisher	Cat#A12379
SYBR Green I	ThermoFisher	Cat#S7563
Streptavidin peroxidase	Sigma-Aldrich	Cat#S2438
AlexaFluor 594 conjugated Streptavidin	ThermoFisher	Cat#S-32356
AlexaFluor 488 conjugated Streptavidin	ThermoFisher	Cat#S32354, RRID:AB_2315383
RPMI1640 Albumax	ThermoFisher	Cat#041-91762A
RPMI1640	ThermoFisher	Cat#21875-034
Q5 high fidelity DNA Polymerase	New England Biolabs, NEB	Cat# M0491S
Gibson Assembly master mix	NEB	Cat#E2611L
pCRTM-Blunt II-TOPOTM vector	ThermoFisher	Cat#280002
pGEM®-T Easy vector system	Promega	Cat#A1360
Percoll	GE Healthcare Life Sciences	Cat#›417089109
Sorbitol	Sigma-Aldrich	Cat#S1876
WR99210	Sigma-Aldrich	Cat#W1770
Rapamycin	Sigma-Aldrich	Cat#R0395-1MG
Giemsa	VWR	Cat#350864X
Glutaraldehyde	Sigma-Aldrich	Cat#G5882
Formaldehyde	ThermoFisher	Cat#28908
Vectashield with DAPI	Vector Laboratories	Cat#H1200-10
DNEasy blood and tissue kit	Qiagen	Cat#69504
GoTaq Green Master Mix	Promega	Cat#M7122
Triton X-100	Promega	Cat#H5141
Hoechst 33342	Sigma-Aldrich	Cat#B2261-25MG
Fusion high fidelity DNA polymerase	ThermoFisher	Cat#F530S
Platinum Taq DNA polymerase, High Fidelity	ThermoFisher	Cat#11304011
Cytochalasin D	Sigma-Aldrich	Cat#C8273
Compound 2 (C2) (a kind gift of Dr Simon A Osborne)	LifeArc
P3 Primary cell 4D-NucleofectorTM LV Kit XL	Lonza	Cat#V4LP-3520
Sequence grade modified Trypsin	Promega	Cat#V511B
Pierce 0.1% trifluoroacetic acid v/v LC-MS grade	ThermoFisher	Cat#85172
16.5% Mini-PROTEIN® Tris-Tricine gels	BioRad	Cat#4563063
Na2HPO4; di-Sodium hydrogen orthophosphate, anhydrous	VWR	Cat#102494C
NaH2PO4•H2O; Sodium dihydrogen orthophosphate monohydrate	VWR	Cat#102454R
Formaldehyde 36% (aq) stock	TAAB	Cat# F003
Glutaraldehyde 25% (aq) stock	TAAB	Cat# G004
OsO4; osmium tetroxide 4% (aq) stock	TAAB	Cat# O012
K3Fe(CN)6; Potassium ferricyanide (red prussiate)	Sigma-Aldrich	Cat# P-9387
C76H52O46; Tannic acid	Sigma-Aldrich	Cat# 403040
CH6N4S; Thiocarbohydrazide	Sigma-Aldrich	Cat# 88535
UO2(CH3COO)2; Uranyl acetate	Agar Scientific	Cat# AGR1260A
PB(NO3)2; Lead nitrate	Sigma-Aldrich	Cat# 228621
C4H7NO4; Aspartic acid	Sigma-Aldrich	Cat# A4534
Propylene oxide	TAAB	Cat# P021
TAAB Epon 812 resin component: 812	TAAB	Cat# T022
TAAB Epon 812 resin components: MNA	TAAB	Cat# M010
TAAB Epon 812 resin components: DDSA	TAAB	Cat# D025
TAAB Epon 812 resin components: DMP-30	TAAB	Cat# D024
Durcupan resin component: ACM single component A	Sigma Aldrich	Cat# 44611
Durcupan resin component: ACM single component B	Sigma Aldrich	Cat# 44612
Durcupan resin component: ACM single component C	Sigma Aldrich	Cat# 44613
Durcupan resin component: ACM single component D	Sigma Aldrich	Cat# 44614
CircuitWorksâ Conductive Epoxy	Chemtronics	Cat# CW2400
Gatan 3View system SEM pin stubs	LabTech	Cat# 10-006002-50
Experimental Models: Cell Lines
Plasmodium falciparum: 1G5DC	Francis Crick Institute	28
Plasmodium falciparum: B11	Francis Crick Institute	73
Plasmodium falciparum: 1B4int	Francis Crick Institute	This study
Plasmodium falciparum: FE5int	Francis Crick Institute	This study
Plasmodium falciparum: dDRDS	Francis Crick Institute	This study
Plasmodium falciparum: iDRDS	Francis Crick Institute	This study
Plasmodium falciparum: iAMA1_C	Francis Crick Institute	This study
Plasmodium falciparum: i∆AMA1_D7	Francis Crick institute	This study
Plasmodium falciparum: i∆AMA1_B9	Francis Crick institute	This study
Plasmodium falciparum: iMSP1LN	Francis Crick institute	This study
Plasmodium falciparum: iMSP1PP	Francis Crick institute	This study
Software and Algorithms
Protospacer	Cameron MacPherson, BIHP, Institut Pasteur, Paris, France	www.protospacer.com
FlowJo for Mac (version 10.3.0)	Becton Dickinson Life Sciences	N/A
GraphPad Prism 7.0 for Mac OS X		www. graphpad.com
Fiji (Image J version 2.0)		Imagej.net
BD FACSDiva software	BD Bioscience
Axiovision 3.1	Zeiss
MaxQuant 1.3.0.5	Max Planck Institute of Biochemistry	https://www.maxquant.org/
Perseus 1.4.0.11	Max Planck Institute of Biochemistry	http://www.perseus-framework.org
QuickTime Pro		https://www.apple.com
